# Spatiotemporal expression of thyroid hormone transporter MCT8 and *THRA* mRNA in human cerebral organoids recapitulating first trimester cortex development

**DOI:** 10.1101/2023.11.16.567497

**Authors:** Adina Sophie Graffunder, Audrey Amber Julie Bresser, Valeria Fernandez-Vallone, Matthias Megges, Harald Stachelscheid, Peter Kühnen, Robert Opitz

## Abstract

Thyroid hormones (TH) play critical roles during nervous system development and patients carrying coding variants of MCT8 (Monocarboxylate transporter 8) or THRA (Thyroid hormone receptor alpha) present a spectrum of neurological phenotypes resulting from perturbed local TH action during early brain development. Recently, human cerebral organoids (hCOs) emerged as powerful three-dimensional *in vitro* tools for disease modelling recapitulating key aspects of early human cerebral cortex development. To begin exploring prospects of this model for thyroid research, we performed a detailed characterization of the spatiotemporal expression of the TH transporter MCT8 and TH receptor THRA in developing hCOs. Immunostaining of hCOs showed MCT8 membrane expression in neuronal progenitor cell types including early neuroepithelial cells, SOX2+/Nestin+ radial glia cells (RGCs), TBR2+ intermediate progenitors and HOPX+ outer RGCs. In addition, we detected robust MCT8 protein expression in CTIP2+ deep layer neurons and at later developmental stages in SATB2+ upper layer neurons. Spatiotemporal *SLC16A2* mRNA expression, detected by fluorescent *in situ* hybridization (FISH), was highly concordant with MCT8 protein expression across cortical cell layers. FISH detected *THRA* mRNA expression already in neuroepithelium before the onset of neurogenesis and *THRA* expression was maintained in RGCs of the ventricular zone. Increased *THRA* expression was later detected in the subventricular zone whereas highest *THRA* expression was observed in excitatory neurons in peripheral hCO regions. In combination with strong up-regulation of known T3 response genes following short-term T3 treatment of hCOs, these observations show that hCOs provide a promising and experimentally tractable model to probe local TH action during human cortical neurogenesis and eventually to model the consequences of impaired TH function for early cortex development.
