## Supplemental Tables 1-2 for "Spatiotemporal expression of thyroid hormone transporter MCT8 and *THRA* mRNA in human cerebral organoids recapitulating first trimester cortex development"

### Sheet: Table S1. Antibodies
Table S1. Antibodies used for IF on cryosections
Primary antibodies
RRID identifier	Target	Species	Source	Catalogue #	Dilution	Additional information
AB_2064130	CTIP2	rat	Abcam	ab18465	300
AB_1586992	DCX	guinea	Millipore	AB2253	300
AB_732415	FOXG1	rabbit	Abcam	ab18259	500
AB_10603770	HOPX	rabbit	Sigma-Aldrich	HPA030180	1000
AB_2687966	HOPX	mouse	Santa Cruz	sc-398703	500
AB_2138153	MAP2	chicken	Abcam	ab5392	2000
AB_1079343	MCT8	rabbit	Sigma-Aldrich	ATA-HPA003353	250
AB_2251134	Nestin	mouse	Millipore	MAB5326	100
AB_528427	PAX6	mouse	DSHB	PAX6-s	100
AB_2749901	PAX6	rabbit	Biolegend	901302	300
AB_882455	SATB2	mouse	Abcam	ab51502	100
AB_355110	SOX2	goat	R&D Systems	AF2018	200	RNAscope co-detection possible
AB_2200219	TBR1	rabbit	Abcam	ab31940	1000	RNAscope co-detection possible
AB_10615604	TBR2	chicken	Millipore	AB15894	1000	citrate antigen retrieval required
AB_2533147	ZO-1	mouse	Thermo Fisher	33-9100	500
Secondary antibodies
	Secondary antibodies		Source	Catalogue #	Dilution
	Alexa Fluor 488 AffinyPure Donkey Anti-Rabbit IgG		Jackson ImmunoResearch	711-545-152	250
	Cy3-conjugated Donkey Anti-Rabbit IgG		Jackson ImmunoResearch	711-165-152	250
	Alexa Fluor 647-conjugated Donkey Anti-Rabbit IgG		Jackson ImmunoResearch	711-605-152	250
	Alexa Fluor 488 AffinyPure Donkey Anti-Mouse IgG		Jackson ImmunoResearch	715-545-150	250
	Cy3-conjugated Donkey Anti-Mouse IgG		Jackson ImmunoResearch	715-165-150	250
	Alexa Fluor 647-conjugated Donkey Anti-Mouse IgG		Jackson ImmunoResearch	715-605-150	250
	Cy3 AffinyPure Donkey Anti-Goat IgG		Jackson ImmunoResearch	705-165-147	250
	Cy5 AffinyPure Donkey Anti-Goat IgG		Jackson ImmunoResearch	705-175-147	250
	Cy3 AffinyPure Donkey Anti-Rat IgG		Jackson ImmunoResearch	712-165-153	250
	Cy5 AffinyPure Donkey Anti-Rat IgG		Jackson ImmunoResearch	712-175-153	250
	Alexa Fluor 488 AffinyPure Donkey Anti-Chicken IgG		Jackson ImmunoResearch	703-545-155	250
	Alexa Fluor 647 AffinyPure Donkey Anti-Chicken IgG		Jackson ImmunoResearch	703-605-155	250
	Alexa Fluor 647 AffinyPure Donkey Anti-Guinea Pig IgG		Jackson ImmunoResearch	706-605-148	250

### Sheet: Table S2. PCR primer
Table S2. Primers used for real-time qPCR
Gene	Forward primer	Reverse primer
KLF9	TGGCTGTGGGAAAGTCTATG	GTCTGAGCGGGAGAACTTTT
DBP	CGGAGGAGCAGAAGGATGAG	ATCTGGTTCTCCTTGAGCCG
FLYWCH2	GGAGTCCTCAGTGACGGTG	CCAGCGGTTCCGTCCTTG
CADM2	ACTGCATCAAGGCAGCCAA	ACCCTGCAGGTCAAAATTGC
SLC16A2	CGCGATGGGTATGATCTTCTTC	TGAAAGGCGAAGGAACAGCC
THRA	CAGAGGAGAACAGTGCCAGGTC	CCTTGTCCCCACACACGAC
SOX2	TGGCGAACCATCTCTGTGGT	CCAACGGTGTCAACCTGCAT
EOMES	CCCAGACCCAACCTTTCC	GAGCCAATTTCCTCTTTCACTT
MAP2	CTCAGCACCGCTAACAGAGG	CATTGGCGCTTCGGACAAG
UBE2D2	TGCCTGAGATTGCTCGGATCT	TCGCATACTTCTGAGTCCATTCC
TBP	GCAAGGGTTTCTGGTTTGCC	CAAGCCCTGAGCGTAAGGTG
